# Geographic assessment of cancer genome profiling studies

**DOI:** 10.1101/827683

**Authors:** Paula Carrio Cordo, Elise Acheson, Qingyao Huang, Michael Baudis

**Affiliations:** Institute of Molecular Life Science, University of Zurich, Winterthurerstrasse 190, 8057, Zurich, Switzerland; SIB, Swiss Institute of Bioinformatics, Winterthurerstrasse 190, 8057, Zurich, Switzerland; Department of Geography, University of Zurich, Switzerland

**Keywords:** Cancer genomics, online resource, geodata, population assignment, meta-data, genome profiling

## Abstract

Cancers arise from the accumulation of somatic genome mutations, which can be influenced by inherited genomic variants and external factors such as environmental or lifestyle-related exposure. Due to the heterogeneity of cancers, precise information about the genomic composition of germline and malignant tissues has to be correlated with morphological, clinical and extrinsic features to advance medical knowledge and treatment options. With global differences in cancer frequencies and disease types, geographic data is of importance to understand the interplay between genetic ancestry and environmental influence in cancer incidence, progression and treatment outcome.

In this study, we analysed the current landscape of oncogenomic screening publications for geographic information content and quality, to address underrepresented study populations and thereby to fill prominent gaps in our understanding of interactions between somatic variations, population genetics and environmental factors in oncogenesis. We conclude that while the use of proxy derived geographic annotations can be useful for coarse-grained associations, the study of geo-correlated factors in cancer causation and progression will benefit from standardized geographic provenance annotations. Additionally, publication derived geographic provenance data allowed us to highlight stark inequality in the geographies of cancer genome profiling, with a near lack of sizeable studies from Africa and other large regions.
