## Supplemental Table 2 for "Geographic assessment of cancer genome profiling studies"

PMID	first_author	first_author_location	curated_sample_geo_location
8527390	Forus A	University Hospital, Nijmegen, The Netherlands
8674067	Cher ML	University of California School of Medicine, San Francisco, California
8695864	Bentz M	Martin Bentz, MD, Medizinische Klinik und Poliklinik V, Hospitalstr.3, 69115 Heidelberg, Germany
8913724	Korn WM	University of Essen, Medical School, Essen, Federal Republic of Germany
9036875	Schwendel A	University Hospital Charité, Schumannstr. 20-21, D-10098 Berlin, Germany
9115961	Sonoda G	Department of Medical Oncology, Fox Chase Cancer Center, Philadelphia, Pennsylvania
9162197	Arnold N	Dr. Norbert Arnold, Universidts-Frauenklinik, Hugstetter-Str. 55, D-79106 Freiburg, Germany
9258662	Nishizaki T	San Francisco, CA, USA	San Francisco, CA; Boston, MA
9393736	Bockmühl U	Institute of Pathology, University Hospital Charité, Schumannstr. 20-21, D-10098 Berlin, Germany	Berlin, Germany
9523194	Mohapatra G	University of California, San Francisco, CA 94143-0808	San Francisco, CA
9639522	Rao PH	Memorial Sloan-Kettering Cancer Center, 1275 York Ave, New York, NY 10021
9724078	Kytölä S	Department of Clinical Genetics, Oulu University Hospital, Oulu, Finland
9828832	Simon R	Gerhard-Domagk-Institut für Pathologie, Domagkstrasse 17, D-48149 Münster, Germany
9885981	Kirchhoff M	4051, Rigshospitalet, Blegdamsvej 9, DK-2100 Copenhagen, Denmark.
10092127	Sakakura C	Kyoto Prefectural University of Medicine, Kyoto, Japan
10213495	Du Plessis L	University of Stellenbosch, 7505 Tygerberg, South Africa	South Africa
10526531	Michelland S	Institut Albert Bonniot, 38706 La Tronche Cedex, France
10666385	Walch AK	Institut für Pathologie, Ingolstädter Landstrasse 1D-85764 Oberschleissheim, Germany
10668897	Weber T	Deutsches Krebsforschungszentrum, Im Neuenheimer Feld 280, D-69120 Heidelberg, Germany
10767715	Schleger C	Pathologisches Universitaetsinstitut, Fakultaet fuer Klinische Medizin Mannheim der Universitaet Heidelberg, Theodor-Kutzer-Ufer 1-3, 68167 Mannheim, Germany	Mannheim, Germany
10879743	Alers JC	Erasmus University Rotterdam, P.O. Box 1738, 3000 DR Rotterdam, The Netherlands
10914937	Koski T	Tampere University, Hospital, P.O. Box 2000, FIN-33521 Tampere, Finland	Tampere, Finland
10940769	Reardon DA	St. Jude Children's Research Hospital, Memphis, Tenn.
10949927	Marchio A	Institut Pasteur, Paris, France	Clichy, France
10956554	Gogusev J	Hôpital Necker, 161, Rue de Sevres, 75015-Paris, France
11007434	Aubele M	Institut für Pathologie, Ingolstädter Landstraße 1, 85764 Neuherberg, Germany
11060455	Otaño-Joos M	Im Neuenheimer Feld 280, D-69120 Heidelberg (Germany)	Heidelberg, Germany
11107179	Wu MS	National Taiwan University Hospital, No. 7 Chun-Shan S. Rd., Taipei, Taiwan
11153610	Friedrich K	Institute of Pathology, University of Technology, Fetscherstr. 74, 01307 Dresden, Germany
11169935	Kiechle M	Technical University of Muenchen, Ismaningerstrasse 22, D-81675 Muenchen, Germany
11267980	Plantaz D	University Hospital Centre of Grenoble, BP 217X, 38045 Grenoble, France	Grenoble, France; San Francisco, CA, USA; Ghent, Belgium; Newcastle Upon Tyne, UK; Salisbury, UK; Mﾟnster, Germany
11337382	Hernandez JM	Hospital Universitario de Salamanca, Paseo San Vicente 58-182, 37007 Salamanca, Spain
11400146	Hermsen M	Academic Hospital Vrije Universiteit, Department of Pathology, PO Box 7057, 1007 MB Amsterdam, The Netherlands	Asturias, Spain
11431716	Baloglu H	Department of Pathology, Montefiore Medical Center, 111 East 210th St, Bronx, NY 10467
11455035	Jee KJ	Department of Medical Genetics, P.O.B. 21 (Haartmaninkatu 3, 4th flr), FIN-00014, University of Helsinki, Helsinki, Finland	Korea
11464147	Tiirikainen MI	3333 California Street, Suite 280, University of California at San Francisco, San Francisco, CA 94118 U.S.A.	San Francisco Bay Area, California, USA
11572227	Larramendy ML	Haartman Institute and Helsinki University Central Hospital, Helsinki, Finland
11672775	Brisset S	Institut Curie, Section de Recherche, 26 rue rue d'Ulm, 75248 Paris cedex 05, France
11679939	Ullmann R	Institute of Pathology, Auenbruggerplatz 25, A-8036, Graz, Austria	Graz, Austria; Houston, Texas, USA
11697626	Rantanen S	Haartman Institute and Helsinki University Central Hospital, POB 21 (Haartrimaninkatu 3 , 4th floor), FIN-OOO14 University of Helsinki	Helsinki, Finland
11746992	Umayahara K	Department of Obstetrics and Gynecology, Yamaguchi University, School of Medicine, Yamaguchi, Japan
11750053	Rienstein S	Chaim Sheba Medical Center, Tel-Hashomer, 52621 Israel
11793447	Gruszka-Westwood AM	Academic Department of Haematology and Cytogenetics, Royal Marsden NHS Trust, 203 Fulham Road, London SW3 6JJ, UK
11836583	Junker K	Friedrich-Schiller-University, Lessingstr. 1, D-07743 Jena, Germany
11916498	Aldosari N	Duke University Medical Center, Department of Pathology, P.O. Box 3712, Durham, NC 27710, USA
11921289	Schneider DT	Johns Hopkins Medical Institutions, 600 N. Wolfe Street, Baltimore, MD 21287	Germany (Kiel, Freiburg, Dﾟsseldorf, Berlin, Tﾟbingen, Mainz, Duarte, Nﾟrnberg); USA (Tampa, Detroit)
11978549	Lin SC	Institute of Oral Biology, School of Dentistry, National Yang-Ming University, Li-Nong St. Sec. 2, No. 155 Peitou, Taipei 112, Taiwan	Taipei, Taiwan
11990307	Michiels EM	P.O. Box 22700, 1100 DE Amsterdam, The Netherlands.
12001129	Xue WC	People's Hospital, Peking University, Beijing, China
12377413	Rigola MA	Universitat Autònoma de Barcelona, Bellaterra, Spain	Barcelona, Spain
12397641	Ashman JN	Academic Department of Oncology, R&D Building, Castle Hill Hospital, Castle Road, Cottingham, HU16 5JQ, England
12419589	Musti M	Università di Bari, Bari, Italy	Bari, Italy
12439111	Croft J	Swansea Clinical School, University of Wales Swansea, Singleton Park, Swansea SA2 8PP, UK	Swansea, UK
12474226	Obermann EC	University of Regensburg, 93042 Regensburg, Germany
12533828	Weiss MM	VU University Medical Centre, PO Box 7057, 1007 MB Amsterdam, The Netherlands	Amsterdam, The Netherlands
12632018	Jee KJ	Haartman Institute, POB 21 (Haartmaninkatu 3), FIN-00014 University of Helsinki, Helsinki, Finland	Seoul, South Korea
12666986	van Dekken H	Josephine Nefkens Institute, Erasmus University Rotterdam, PO Box 1738, 3000 DR Rotterdam, The Netherlands
12729478	Miura D	University of California, San Francisco/Mount Zion Medical Center, San Francisco, California	San Francisco, CA, USA
12756018	Kristensen TD	The National University Hospital, Rigshospitalet, JMC-4064, Blegdamsvej 9, DK-2100 Copenhagen, Denmark	Denmark, Iceland, Norway
12781444	Amiel A	Genetic Institute, Meir Hospital, Kfar-Saba, Israel
12810249	Rajcan-Separovic E	Cytogenetics Laboratory, Department of Pathology, University of British Columbia, BC Children's Hospital, 4480 Oak Street, Vancouver BC V6H 3V4, Canada
12935929	Jarosová M	Palacky University Hospital, I.P. Pavlova 6, 77520 Olomouc, Czech Republic.	Olomouc, Czech Republic; Ostrava, Czech Republic
12960699	Hostein I	Institut Bergonié Departement de Pathologie 229, cours de l'Argonne-33076 Bordeaux cedex, France
14520696	Weber-Mangal S	University of Heidelberg, Im Neuenheimer Feld 328, D-69120 Heidelberg, Germany	Heidelberg, Germany
14553944	da Silva Veiga LC	Instituto de Biociencias, Universidade Estadual Paulista (UNESP), Botucatu, SP, CEP 18618-000 Brazil	Sﾋo Paulo, SP, Brazil
14562281	Terracciano LM	Institute of Pathology, Kantonsspital, University of Basel, Schönbeinstrasse 40, CH-4003 Basel, Switzerland	Basel, Switzerland; Tﾟbingen, Germany; Zﾟrich, Switzerland; Aarau, Switzerland; Naples, Italy; Baro, Italy; Graz, Austria; Rotterdam, The Netherlands
14580767	Kim GJ	Department of Anatomy, Brain Korea 21 Biomedical Sciences, Korea University College of Medicine, 126-1, Anam-Dong 5-Ka, Sungbuk-Ku, Seoul 136-705, Korea	South Korea
14610349	Gebhart E	Schwabachanlage 10, D-91054 Erlangen, Germany	Erlangen, Germany; Jena, Germany
14730057	Schwaenen C	Deutsches Krebsforschungszentrum, Im Neuenheimer Feld 280, D-69120 Heidelberg, Germany
14767597	Rickert CH	Institute of Pathology, University Hospital Mﾟnster, Domagkstrasse 17, 48149 Münster, Germany	Mﾟnster, Germany
14977426	Diep CB	Department of Genetics, Institute for Cancer Research, The Norwegian Radium Hospital, N-0310 Oslo, Norway	Oslo, Norway; Lund, Sweden
15193028	Bockmﾟhl U	Teaching Hospital of the Philipps-University Marburg, Pacelliallee 4, D-36043 Fulda, Germany	Marburg, Germany
15208688	Molist R	Institut Curie, 26 rue d'Ulm, Paris 75248, France
15223644	Jarosová M	Department of Hemato-Oncology, Palacký University Hospital, I. P. Pavlova 6, 77520 Olomouc, Czech Republic	Olomouc, Czech Republic
15372456	Chen YJ	Institute of Oral Biology, School of Dentistry, National Yang-Ming University, Li-Nong St. Sec. 2 No 155 Peitou, Taipei, Taiwan 112.
15472895	Kitange G	Mayo Clinic, 200 First Street SW, Rochester, MN 55905
15543620	Wikman H	Finnish Institute of Occupational Health, Department of Occupational Medicine, Laboratory of Pathology, Topeliuksenkatu 41aA, FIN-00250 Helsinki, Finland
15611932	Gorringe KL	Peter MacCallum Cancer Centre, Melbourne, Australia
15676145	Uhm KO	Korea University College of Medicine, 126-1, Anam-Dong 5-Ka, Sungbuk-Ku, Seoul, Korea 136-705	Seoul, South Korea
15735707	Schleiermacher G	Institut Curie, 26 rue d'Ulm, 75248 Paris Cedex 05
15908262	Kasamatsu A	Department of Clinical Molecular Biology, Graduate School of Medicine, Chiba University, 1-8-1 Inohana, Chuo-ku, Chiba 260-8670, Japan	Chiba, Japan
16036111	Bernardini M	Ontario Cancer Institute, Princess Margaret Hospital, Room 9-721, 610 University Avenue, Toronto, Ontario, Canada M5G 2M9	Toronto, Canada
16037640	Hermsen M	Instituto Universitario de Oncologia del Principado de Asturias (IUOPA), Unidad Administrativa del IUOPA, Edificio Santiago Gascón, Despacho 2.3, Campus El Cristo B, 33006 Oviedo, Spain	Asturias, Spain
16170537	Knuuttila A	Helsinki University Central Hospital, Helsinki, Finland	Finland
16236351	Brown LA	269 Campus Drive, Stanford, CA 94305-5176, USA; British Columbia Cancer Agency, 600 West 10th Avenue, Vancouver, BC, Canada V5Z 4E6	Vancouver, BC, Canada; Stanford, CA, USA; St John's, Newfoundland, Canada
16317097	Chen W	Memorial Sloan-Kettering Cancer Center, New York, NY	New York, NY, USA
16364037	Su M	Shantou University Medical College, Shantou, China 515031
16365179	Bredel M	Division of Oncology, Stanford University School of Medicine, 269 Campus Dr, CCSR-1105, Stanford, CA 94305-5151	Stanford, California, USA
16473279	Richardson AL	Dana-Farber Cancer Institute, Harvard Medical School, Boston, Massachusetts 02115	Boston, MA, USA
16608533	Han W	Seoul National University College of Medicine, Seoul, Korea	Seoul, Korea
16616336	Carrasco DR	Department of Medical Oncology, Dana-Farber Cancer Institute, Boston, Massachusetts 02115	Arkansas, USA
16630715	Tarkkanen M	Haartman Institute and HUSLAB, University of Helsinki and Helsinki University Central Hospital, P.O. Box 21, FI-00014 Helsinki, Finland	Helsinki, Finland; Bologna, Italy
16640646	Hasselblatt M	Institute of Neuropathology, University Hospital Münster, Domagkstr. 19, 48129 Münster, Germany
16642477	Saramäki OR	University of Tampere, Tampere University Hospital, Tampere, Finland	USA
16721385	Rücker FG	University of Ulm, Robert-Koch-Str. 8, 89081 Ulm, Germany	Germany; Japan
16965948	Helou K	Department of Oncology, Institute of Clinical Sciences, Göteborg University, Bla Straket 2, SE-413 45 Department of Oncology, Institute of Clinical Sciences, Göteborg University, Bla Straket 2, SE-413 45 Göteborg, Sweden, Sweden	Stockholm, Sweden
17044060	Kim SW	Department of Obstetrics and Gynecology, Yonsei University College of Medicine, C.P.O. Box 8044, Seoul 120-752, Korea	Seoul, Korea
17161458	Flordal Thelander E	Karolinska University Hospital, Stockholm, Sweden	Uppsala, Sweden; Lund, Sweden; Stockholm, Sweden
17167180	Ghadimi BM	Department of General Surgery, Georg-August-Universität Göttingen, Robert-Koch-Str. 40, 37099 Göttingen, Germany
17189400	Natrajan R	15 Cotswold Road, Sutton, Surrey SM2 5NG, United Kingdom.	North America; UK
17210682	Grade M	University Medical Center, Robert-Koch-Str. 40, 37075 Göttingen, Germany.	Göttingen, Germany
17235717	Schleicher C	Department of General Surgery, University of Muenster, Waldeyerstrasse 1, 48149 Muenster, Germany
17350466	Pelz AF	Otto-von-Guericke University, Leipziger Strasse 44, D-39120 Magdeburg, Germany
17471469	Lips EH	Leiden University Medical Centre, PO Box 9600, 2300 RC Leiden, The Netherlands	The Netherlands
17699850	Gorringe KL	Peter MacCallum Cancer Centre, East Melbourne, Victoria, Australia	south of England
17983802	Katoh H	National Cancer Center Research Institute, Tokyo, Japan	Tokyo, Japan
18008368	Bläker H	Department of Pathology, University of Heidelberg, Im Neuenheimer Feld 220, 69120 Heidelberg, Germany	Heidelberg, Germany
18159071	Bollet MA	Institut Curie, 26, rue d'Ulm, 75248 Paris cedex 05, France	Paris, France
18167341	Lee J	National Cancer Institute, National Institute of Neurological Diseases and Stroke, National Institutes of Health, Bethesda, MD 20892, USA
18212743	Kwei KA	Stanford University School of Medicine, CCSR-3245A, 269 Campus Drive, Stanford, CA 94305-5176, USA.
18323782	North JP	UCSF Cancer Center, Box 0808, San Francisco, CA 94143-0808, USA	San Francisco, California, USA; Kumamoto, Japan
18402841	Schell AJ	Department of Pathology and Molecular Medicine, Queen's University, Kingston, Ontario, Canada K7L 2V7
18413807	Greshock J	Translational Medicine Oncology, GlaxoSmithKline, 1250 South Collegeville Road, UP 4W-4230, Collegeville, PA 19426	USA
18416826	Blenk S	University of Würzburg, Biozentrum, Am Hubland, D-97074 Würzburg, Germany
18436738	Kujawski L	University of Michigan, Ann Arbor, MI, USA	Ann Arbor, MI, USA
18510704	Boström H	Rudbeck Laboratory, Uppsala University, S-751 85 Uppsala, Sweden	Uppsala, Sweden
18521849	Fabris S	Università di Milano, U.O. Ematologia 1, Fondazione IRCCS Policlinico, Milano, Italy	Italy
18544918	Kowalska A	St. Anna Kinderkrebsforschung, Kinderspitalgasse 6, AT-1090 Vienna (Austria)
18559507	Hou Q	Duke-NUS Graduate Medical School, 2 Jalan Bukit Merah, Singapore, 169547 Singapore	Singapore, Singapore; Hong Kong; Leeds, UK
18564138	Kurashina K	Jichi Medical University, Tochigi 329-0498, Japan	Jichi Medical University Hospital, Tochigi, Japan
18632575	Aviel-Ronen S	Ontario Cancer Institute and Princess Margaret Hospital Site, Toronto, ON, Canada M5G 2M9
18643851	Mhawech-Fauceglia P	Roswell Park Cancer Institute, Buffalo, NY, USA	Roswell Park Cancer Institute, Buffalo, NY, USA
18670647	Liu W	Center for Cancer Genomics, Wake Forest University School of Medicine, Winston-Salem, NC, USA	Baltimore, Maryland, USA
18710953	McKenna ES	Children's Hospital Boston, Harvard Medical School, Boston, Massachusetts 021151;	Boston, USA; Philadelphia, USA
18772890	Cancer Genome Atlas Research Network.		Duke University, USA; Emory University, USA; Henry Ford Hospital; Anderson Cancer Center; San Francisco, USA
18937974	Tefferi A	Department of Medicine, Mayo Clinic, 200 First St. SW, Rochester, MN 55905, United States
19029149	Takeuchi I	Nagoya Institute of Technology, Gokiso-cho, Showa-ku, Nagoya, Aichi 466-8555, Japan
19043412	Chiang DY	7 Cambridge Center, Cambridge, Massachusetts 02142, USA	N/A
19111388	Coss A	Centre for Colorectal Disease, St. Vincent's University Hospital, Dublin, Ireland	Dublin, Ireland
19179901	Buys TP	BC Cancer Research Centre, Vancouver, BC, Canada
19276269	Jackson EM	The Children's Hospital of Philadelphia, Abramson Research Building, Room 1002, 3615 Civic Center Boulevard, Philadelphia, PA19104	Philadelphia, Pennsylvania, USA
19324446	Boelens MC	University of Groningen, Hanzeplein 1, 9713 GZ, Groningen, The Netherlands
19351844	Braggio E	Mayo Clinic Cancer Center, 13400 East Shea Boulevard, Collaborative Research Building, 3-006 Scottsdale, AZ 85259-5494	Rochester, Minnesota, USA; Scottsdale, Arizona, USA; Boston, Massachussetts, USA
19363497	Liu W	Johns Hopkins University School of Medicine, Baltimore, Maryland, USA	Baltimore, Maryland, USA
19372580	Hu X	Crescendo Bioscience, 400 East Jamie Court, South San Francisco, CA 94010
19396863	Agnelli L	University of Milan, F. Sforza 35, 20122 Milano, Italy
19458356	Gutierrez A	Department of Pediatric Oncology, Dana-Farber Cancer Institute, 44 Binney St, Boston, MA 02115	Boston, MA, USA
19484761	Nakahata S	Faculty of Medicine, University of Miyazaki, Miyazaki, Japan 889-1692	Miyazaki, Japan
19627613	Garnis C	British Columbia Cancer Research Centre, Vancouver, BC, V5Z 1L3, Canada	British Columbia, Canada
19737648	Kitada K	200-Kajiwara, Kamakura, Kanagawa 247-8530, Japan
19834740	Wu JC	Institutes of Biomedical Sciences, Fudan University, 180 Feng Lin Road, 200032 Shanghai, People's Republic of China	Shanghai, China
19903760	Navin N	Cold Spring Harbor Laboratory, Cold Spring Harbor, New York 11724, USA	New York, NY, USA
20082691	Nacheva EP	Royal Free Campus, Rowland Hill Street, Hampstead, London, NW3 2PF, UK	Salisbury, UK; Barcelona, Spain; Lausanne, Switzerland; Sofia, Bulgaria; London, UK
20192643	Faria C	Instituto Portuguﾐs de Oncologia, Lisbon, Portugal
20227111	Pedranzini L	Universitﾈ di Milano, Via A. di Rudinﾓ 8, 20142 Milan, Italy
20308654	Tabori U	The Hospital for Sick Children, 555 University Ave, Toronto, Ontario, M5G 1X8, Canada	Toronto, Canada; Los Angeles, CA, USA; Columbus, OH, USA
20331625	Tada M	Graduate School of Medicine, The University of Tokyo, Tokyo	Japan; USA
20417863	Nowak NJ	Roswell Park Cancer Institute, Elm and Carlton Streets, Buffalo, NY 14263	Buffalo, NY, USA
20453835	Geyer FC	Institute of Cancer Research, London, UK	Indianapolis, IN, USA
20459859	Kumps C	Center for Medical Genetics, Ghent University Hospital, Ghent, Belgium	(34) Ghent, Belgium; (14) Valencia, Spain
20615970	Voortman J	National Institutes of Health, Bethesda, MD 20892	Amsterdam, The Netherlands; Bethesda, MD, USA; Baltimore, MD, USA; Pisa, Italy
20616218	Walker BA	The Institute of Cancer Research, 15 Cotswold Road, London, SM2 5NG, United Kingdom	United Kingdom
20714441	Hsiao YH	Chung Shan Medical University, Taichung, Taiwan
20818650	Ylipää A	Department of Pathology, Unit 85, The University of Texas M. D. Anderson Cancer Center, 1515 Holcombe Blvd., Houston, TX 77030	Houston, Texas, USA
20823134	Scholtysik R	Institute of Cell Biology (Cancer Research), University of Duisburg-Essen, Medical School, Virchowstr. 173, 45122 Essen, Germany
20844748	Gorringe KL	Peter MacCallum Cancer Centre, East Melbourne, Australia	(53) Southampton, UK; (141) Australia; (15) Melbourne, Australia; (41) Tokyo, Japan
20875872	Wang ES	Department of Medicine, Roswell Park Cancer Institute, Buffalo, NY 14263	Buffalo, NY, USA
20885788	Dworkin AM	The Ohio State University, Columbus, Ohio, USA	San Francisco, CA, USA; Columbus, OH, USA
21105180	Presneau N	UCL, Institute of Orthopaedics and Musculoskeletal Science, Royal National Orthopaedic Hospital, Stanmore, Middlesex HA7 4LP, UK
21163964	Parsons DW	Johns Hopkins, Baltimore, Maryland, USA
21203531	Timmermann B	Max Planck Institute for Molecular Genetics, Berlin, Germany	Graz, Austria
21251114	Wierinckx A	Faculté de Médecine Laennec, rue G. Paradin, 69372 Lyon, France	Lyon, France
21252250	Almeida MQ	Eunice Kennedy Shriver National Institute of Child Health and Human Development, National Institutes of Health, Building 10, CRC, Room 1-3330, 10 Center Drive, MSC1103, Bethesda, Maryland 20892	Bethesda, Maryland, USA
21424530	Cin H	German Cancer Research Center, Im Neuenheimer Feld 280, 69120 Heidelberg, Germany	Moscow, Russia; Nﾟrnberg, Germany; Stockholm, Sweden; Gothenberg, Sweden; Ontario, Canada; Montreal, Canada
21494657	Valsesia A	Lausanne, Switzerland	Lausanne, Switzerland
21531002	Gao Y	Medical University Cancer Institute and Hospital, He Xi District, Tianjin, 300060 China	Tianjin, China
21645411	Lin CH	Division of Colon and Rectal Surgery, Department of Surgery, Taipei Veterans General Hospital, Taipei, Taiwan	Taiwan (Taipei, Taiwan)
21717527	Dahlback HS	The Norwegian Radium Hospital, Montebello, 0310 Oslo, Norway	Oslo, Norway
21925314	Liu P	Baylor College of Medicine, Houston, TX 77030, USA	Houston, Texas, USA
21986343	Dittmann K	Institute of Hematology/Oncology, University of Greifswald, Sauerbruchstrasse DE-17475 Greifswald (Germany)
22014070	Hjortland GO	The Norwegian Radium Hospital, P.O. Box 4950, Nydalen, N-0424 Oslo, Norway
22032573	Tafe LJ	Memorial Sloan-Kettering Cancer Center, New York, New York	New York, New York
22036564	Oricchio E	Comprehensive Cancer Center, UCSF Box 3110, 1450 3rd Street HD384, San Francisco, CA 94143
22052684	Hayashi M	University of Nagoya, 65 Tsurumai-cho, Showa-ku, Nagoya 466-8550, Japan	Nagoya, Japan
22162309	Krijgsman O	Department of Pathology, VU University Medical Center, PO Box 7057, 1007 MB Amsterdam, The Netherlands
22510280	Liu P	Medical College of Wisconsin, Milwaukee, WI 53226, USA
22567117	Letouzé E	Ligue Nationale Contre Le Cancer, Paris, France	(13) southern Brazil; (30) Paris, France
22749035	Martin SE	Helen F. Graham Cancer Center and the University of Delaware Center for Translational Cancer Research, Newark, DE, USA
22761904	Ying J	Cancer Hospital, Peking Union Medical College & Chinese Academy of Medical Sciences, Beijing, China	China
23019412	Nord KH	Department of Clinical Genetics, Lund University, BMC B13, SE-221 84 Lund, Sweden	Lund, Sweden
23508829	Chen C	Department of Pediatric Oncology, Hematology and Clinical Immunology, Center for Child and Adolescent Health, Heinrich Heine University, Dﾟsseldorf, Moorenstr. 5, 40225 Dﾟsseldorf, Germany
23616356	Kasaian K	570 West 7th Ave, Vancouver, British Columbia, Canada
23676460	Banck MS	Mayo Clinic, Rochester, Minnesota, USA
23728943	Cleary SP	University of Toronto, Toronto, Ontario, Canada	Toronto, Ontario, Canada; Chapel Hill, North Carolina, USA
24121792	Guo G	Shenzhen, China	China
24204627	Weiss GJ	Scottsdale, Arizona, USA
25083859	Vollebergh MA	Amsterdam, The Netherlands	The Netherlands
25381154	Warrington NM	Campus Box 8208, 660 South Euclid Ave, St Louis, MO 63110, USA	St Louis, MO, USA; Toronto, Ontario, Canada; Salt Lake City, UT, USA; New York, NY, USA
25576899	Kunstman JW	Yale School of Medicine, New Haven, CT 06520, USA	New Haven, CT, USA; Stockholm, Sweden
25652455	Parkin B	University of Michigan, 1500 East Medical Center Drive, Ann Arbor, MI 48109-0936	(173) Ann Arbor, MI, USA
25732040	Favero F	Cancer Research UK London Research Institute, 44 Lincoln's Inn Fields, London WC2A 3LY, United Kingdom	Geneva, Switzerland
25855381	Saito M	National Cancer Center Research Institute, 1-1 Tsukiji 5-chome, Chuo-ku, Tokyo 104-0045, Japan	(200) Tokyo, Japan
25863487	Passon N	Udine, Italy	Udine, Italy
25991818	Crona J	Department of Surgical Sciences, Uppsala University, 75185, Uppsala, Sweden	Uppsala, Sweden
26360582	Jin DH	Sungkyunkwan University School of Medicine, Suwon, 135-710, Korea	Seoul, Korea
26523470	McCarthy C	Institute of Translational Medicine, University of Liverpool, Liverpool, UK	Liverpool, UK
26672766	Shi JY	Fudan University, Shanghai, P. R. China
26683364	Ahn DH	Ohio State University, Columbus, OH, USA	Columbus, Ohio
26752112	Xue R	Peking University, Yiheyuan Road No.5, Haidian District, Beijing, 100871, China	(10) Tianjin, China
26757737	Fukumura K	Graduate School of Medicine, The University of Tokyo, 7-3-1 Hongo, Bunkyo-ku, Tokyo 113-0033, Japan	Tokyo, Japan; Saitama, Japan
